# A co-transcriptional mechanism for tightly controlling RNA homeostasis in yeast

**DOI:** 10.1101/2024.10.29.620883

**Authors:** Sofia Esteban-Serna, Tove Widén, Mags Gwynne, Iseabail Farquhar, Michael R Duchen, Peter S Swain, Sander Granneman

## Abstract

Transcription termination by the Nrd1-Nab3-Sen1 (NNS) complex is key in repressing pervasive transcription in *Saccharomyces cerevisiae*. Counterintuitively, during starvation, multiple mRNAs that are upregulated are also increasingly bound and prematurely terminated and degraded via NNS. Here we demonstrate that this NNS-mediated attenuation is important for controlling the expression and protein concentration of an evolutionarily conserved mitochondrial transporter, Pic2. Strikingly, we find that even a modest increase in Pic2 protein levels caused by defective NNS regulation has major phenotypical consequences, increasing cell volume and intracellular stress, prolonging cell cycle and decreasing growth rate. Disrupting Nab3 binding to *PIC2* globally redistributed Nrd1 binding, changing the levels of other NNS-regulated transcripts. We propose that imbalances in the availability of the subunits constituting the NNS complex underlie the cell volume and cycle anomalies. Collectively our results illustrate that even subtle changes in how RNA-binding proteins interact with a single RNA substrate can cause global defects and they emphasise the crucial role of the NNS complex in preserving microbial fitness during stress.

**Highlights:**

- NNS regulates the expression and protein concentration of a stress-response protein-coding gene (*PIC2*), improving cell fitness and adaptability to environmental challenges.
- Creating an imbalance in RNA binding of Nab3 and Nrd1 for *PIC2* mRNA disturbs the homeostasis of co-regulated transcripts.
- Even a modest defect in NNS regulation of *PIC2* elicits severe defects in cell growth, increases cell size and intracellular stress, and prolongs the cell cycle.
