## Supplementary material for "A co-transcriptional mechanism for tightly controlling RNA homeostasis in yeast": Table S1

### Sheet: Hoja1
Oligonucleotide type	Name	Sequence
Amplification of homology template	PIC2_HR_F	5’- CCCTTAACTTGCCTTTCCAGTTCTT - 3'
	PIC2_HR_R	5’- ACTGACTGATATTTGCTGTAATGCG - 3'
gRNAs	Nrd1_1_F	5’- ATTCTAAAAAAATAAAGTAA - 3'
	Nrd1_1_R	5’- TTACTTTATTTTTTTAGAAT - 3'
	Nrd1_3_F	5’- CTGAATTCCTCGCTGATATC - 3'
	Nrd1_3_R	5’- GATATCAGCGAGGAATTCAG - 3'
	Nab3_1_F	5’- CATGTACCTTAGGTGGTATA - 3'
	Nab3_1_R	5’- TATACCACCTAAGGTACATG - 3'
	Nab3_2_F	5’- AGTTGTATACTTCAAACTTA - 3'
	Nab3_2_R	5’- TAAGTTTGAAGTATACAACT - 3'
Amplification of gRNA-encoding region from AMP1278	F_6663	5’- CAACGATGTGCTTCAGTATTAC - 3'
	R_6664	5’- GCTGTAGATATCCTGCACTC - 3'
Amplification of Cas9-encoding fragment from AMP1284	F­_6723	5’- CTGCGTTTATACGTCTCAGTTTTAGAGC - 3'
	R_6724	5’- GTTTCACTTTCCGTCTCAAGTC - 3'
