## Supplementary material for "A co-transcriptional mechanism for tightly controlling RNA homeostasis in yeast": Table S2

### Sheet: Hoja1
Oligonucleotide	Sequence
BS_F	5’- TAGTTAAGTAAACACAAGATTAACATAATAAAAAAAATAATTCTTTCATACCAGATGTCAACACAGCTAC-3'
BS_R	5’- GTCATGAAAAATTAAGAGAGATGATGGAGCGTCTCACTTCAAACGCATTAGCACGTGATACTCGGGTAAT - 3'
