## Supplementary material for "A co-transcriptional mechanism for tightly controlling RNA homeostasis in yeast": Table S3

### Sheet: Hoja1
Oligonucleotide	Sequence
KO_F	5’- AAAAATAAAGTAAGGGAAAAAGAGAACGGACTCATTGACAGTTGTAAAGCCGGATCCCCGGGTTAATTAA - 3'
KO_R	5’- TCCTCTAGCACAGAGTGTTTACGATAAACCTTGCCGATTGAATCGATCAGGAATTCGAGCTCGTTTAAAC - 3'
KO_Check_F	5’- CAGGCAGTCAATGACACATTG - 3'
KO_Check_R	5’- CCGACAAGTCAACTACGCTTC - 3'
