## Supplementary material for "A co-transcriptional mechanism for tightly controlling RNA homeostasis in yeast": Table S5

### Sheet: Hoja1
Oligonucleotide	Sequence
Nab3-HTF_F	5’- CTGGCAATAATGTTCAAAGTCTATTAGATAGTTTAGCAAAACTACAAAAAGAGCACCATCACCATCACC - 3'
Nab3-HTF_R	5’- AGAATTCAAGTATAATGTACAAGAAATGGAAAAGATTGAAAAAAGGGAGTTACGACTCACTATAGG - 3'
Nrd1-HTF_F	5’- ATTCTTTGATGAATATGCTTAACCAACAGCAGCAGCAACAACAACAAAGCGAGCACCATCACCATCACC - 3'
Nrd1-HTF_R	5’- GGTAGATTAGTTTTATGTACTATGAGCAAATAAAGGGTGGAGTAAAGATCTACGACTCACTATAGGG - 3'
Sen1-HTF_F	5’- GGAATGCTTCATCTAGCCCATTTATCCCAAAAAAAAGAAAGCCTAGATCAGAGCACCATCACCATCACC - 3'
Sen1-HTF_R	5’- TATACACCAATATATATGCAGGTATAATTCCTAACACTTTTACTTCAAGATACGACTCACTATAGGG - 3'
