## Supplementary material for "A co-transcriptional mechanism for tightly controlling RNA homeostasis in yeast": Table S6

### Sheet: Hoja1
Oligonucleotide	Sample	Sequence
ACT1_F	Yeast	5’ - GCTGCTTTGGTTATTGATAACGGTTC - 3'
ACT1_R	Yeast	5’ - GATGGGAAGACAGCACGAGGAG - 3'
ALG9_F	Yeast	5’ - TAAGCTGGCATGTGCTGCATTC - 3'
ALG9_R	Yeast	5’ - TTTGCATGATTCGGTTGATTGG - 3'
PGK1_F	Yeast	5’ - GCTGCTTTGCCAACCATCAA - 3'
PGK1_R	Yeast	5’ - TCGTTTCTTTCACCGTTTGGTC - 3'
PIC2_F	Yeast	5’ - GGTGCTACATTCGTCGGATATT - 3'
PIC2_R	Yeast	5’ - CACAGTGACACCAGGACTTAA - 3'
sfGFP_F	Yeast	5’ - GGTGAGGGTGATGCTACTAATG - 3'
sfGFP_R	Yeast	5’ - GCACTGGACACCATAAGTCAA - 3'
ACTB_F	Flp-In™ HEK 293	5’ - CATGTACGTTGCTATCCAGGC - 3'
ACTB_R	Flp-In™ HEK 293	5’ - CTCCTTAATGTCACGCACGAT - 3'
GAPDH_F	Flp-In™ HEK 293	5’ - CACCATCTTCCAGGAGCGAGATC - 3'
GAPDH_R	Flp-In™ HEK 293	5’ - GCAGGAGGCATTGCTGATGATC - 3'
RPL39_F	Flp-In™ HEK 293	5’ - CTTCCTTTCTCCGCCATCGT - 3'
RPL39_R	Flp-In™ HEK 293	5’ - TGAATCCAGCCAACCAACGT - 3'
SLC25A3_F	Flp-In™ HEK 293	5’ - GATGAGGCAGATCCCTTACAC - 3'
SLC25A3_R	Flp-In™ HEK 293	5’ - TGGGCACCACGAACTTATAC - 3'
